# HUNGER DRIVES SWITCHING AND SEARCHING RESPONSE IN A SOCIAL PREDATOR

**DOI:** 10.1101/2023.11.27.568908

**Authors:** CM Prokopenko, S Zabihi-Seissan, DLJ Dupont, KA Kingdon, JW Turner, E Vander Wal

## Abstract

Hunger is a frequent state for many predators and increasing hunger is likely to motivate costly behaviour to acquire necessary resources. Generalist predators must balance the costs and gains of hunting different prey, including increasing encounter rates and improving success rates by seeking areas with greater prey catchability. Large carnivores face threats when they interact with humans or conspecifics. We use integrated step selection analysis to describe spatiotemporal factors that influence wolf (*Canis lupus*) hunting behavior in Riding Mountain National Park, a natural area that wolves share with moose (*Alces alces*) and elk (*Cervus canadensis*). If hunger generates more risky behavior by wolves, as time-from-kill increases we expect wolves will: (1) search for and kill a prey that poses higher risk of injury, (2) use the periphery of their range, (3) use areas closer to the park boundary. Hunger alters wolf space use and drives a fine scale change in prey tracking. Movement patterns of hungry wolves are indicative of search behavior, i.e., shorter steps and more turning. Contrary to our predictions, hungry wolves moved further into the park. As wolves become hungrier, they switch their response from a weak selection to avoidance of elk. In contrast, the response to the primary and emergent prey, moose varied between individuals with some pack level similarities. Therefore, the state-based response to a pervasive risk and a historical resource was conserved in a population residing in a prey rich ‘island’ interfacing with human disturbance.
