## Supplementary figures and tables for "HUNGER DRIVES SWITCHING AND SEARCHING RESPONSE IN A SOCIAL PREDATOR": SuppInfo-IndividualCoefs.csv

	wolfID	term	estimate	method	se	pack	locations	size	yr
1	W01	cos_ta_	0.0812879778342476	ME	0.0769632858654111	GL	272	NA	2016
2	W01	cos_ta_:tfkill_days	-0.0386947287016068	ME	0.0443251175336315	GL	272	NA	2016
3	W01	deer_kill_end	1.03850605067585	ME	0.289186880227812	GL	272	NA	2016
4	W01	deer_kill_end:tfkill_days	0.0524730352167738	ME	0.0973677651853248	GL	272	NA	2016
5	W01	elk_kill_end	0.146571289132369	ME	0.167385333667791	GL	272	NA	2016
6	W01	elk_kill_end:tfkill_days	-0.160793207237308	ME	0.055364329915809	GL	272	NA	2016
7	W01	log_park_dist_end	-0.295221656106472	ME	0.0401948894907968	GL	272	NA	2016
8	W01	log_park_dist_end:tfkill_days	0.0615095044922302	ME	0.0263870910853051	GL	272	NA	2016
9	W01	log_sl_	-0.0312570123769678	ME	0.0456073688023758	GL	272	NA	2016
10	W01	log_sl_:tfkill_days	-0.0087976502168693	ME	0.00839054062177355	GL	272	NA	2016
11	W01	log_wolf_dist_end	-0.548161221339975	ME	0.0142836151909703	GL	272	NA	2016
12	W01	log_wolf_dist_end:tfkill_days	-0.00401972833492905	ME	0.00916978569350541	GL	272	NA	2016
13	W01	moose_kill_end	-0.644299535791125	ME	0.712826219418283	GL	272	NA	2016
14	W01	moose_kill_end:tfkill_days	-0.0650988967655618	ME	0.0868892240915212	GL	272	NA	2016
15	W02	cos_ta_	0.10408595199335	ME	0.0938150325892208	WW	454	NA	2016
16	W02	cos_ta_:tfkill_days	-0.0257247125559723	ME	0.0482362627349645	WW	454	NA	2016
17	W02	deer_kill_end	0.886743381301769	ME	0.267820165197704	WW	454	NA	2016
18	W02	deer_kill_end:tfkill_days	-0.058560147364218	ME	0.116981488532496	WW	454	NA	2016
19	W02	elk_kill_end	0.197306283022196	ME	0.189807884103812	WW	454	NA	2016
20	W02	elk_kill_end:tfkill_days	-0.154265259212531	ME	0.0588357547935743	WW	454	NA	2016
21	W02	log_park_dist_end	-0.30072112157683	ME	0.0406377807424576	WW	454	NA	2016
22	W02	log_park_dist_end:tfkill_days	0.051919700817832	ME	0.0267557297088381	WW	454	NA	2016
23	W02	log_sl_	-0.0120829380283261	ME	0.0601611990609226	WW	454	NA	2016
24	W02	log_sl_:tfkill_days	0.00346806237350018	ME	0.00970624796981408	WW	454	NA	2016
25	W02	log_wolf_dist_end	-0.547726503272246	ME	0.0146844279350043	WW	454	NA	2016
26	W02	log_wolf_dist_end:tfkill_days	-0.00314348878577078	ME	0.00920134796914033	WW	454	NA	2016
27	W02	moose_kill_end	0.711314535519782	ME	0.408995758275814	WW	454	NA	2016
28	W02	moose_kill_end:tfkill_days	-0.0463225321147005	ME	0.0706794535486881	WW	454	NA	2016
29	W03	cos_ta_	0.0428140909937738	ME	0.167027563159682	BD	488	NA	2016
30	W03	cos_ta_:tfkill_days	0.00199936097364685	ME	0.0219527216831221	BD	488	NA	2016
31	W03	deer_kill_end	0.958378977468293	ME	0.260145657349847	BD	488	NA	2016
32	W03	deer_kill_end:tfkill_days	0.0467607370324205	ME	0.0880847664693067	BD	488	NA	2016
33	W03	elk_kill_end	0.150130112383835	ME	0.16686935944738	BD	488	NA	2016
34	W03	elk_kill_end:tfkill_days	-0.151495763570362	ME	0.0606105825449826	BD	488	NA	2016
35	W03	log_park_dist_end	-0.294183046667448	ME	0.0398533372902104	BD	488	NA	2016
36	W03	log_park_dist_end:tfkill_days	0.0479414254634069	ME	0.0202430306268421	BD	488	NA	2016
37	W03	log_sl_	-0.0441473121491801	ME	0.0328392608813046	BD	488	NA	2016
38	W03	log_sl_:tfkill_days	0.00445827942171176	ME	0.00738582338649649	BD	488	NA	2016
39	W03	log_wolf_dist_end	-0.548219860361931	ME	0.0142321304746169	BD	488	NA	2016
40	W03	log_wolf_dist_end:tfkill_days	-0.00158801975535186	ME	0.00972441709481585	BD	488	NA	2016
41	W03	moose_kill_end	-0.65602640846472	ME	0.587370016613542	BD	488	NA	2016
42	W03	moose_kill_end:tfkill_days	-0.0763487005641809	ME	0.0873374538337698	BD	488	NA	2016
43	W04	cos_ta_	-0.0166207637516274	ME	0.398008200376598	BD	447	NA	2016
44	W04	cos_ta_:tfkill_days	-0.0164453131493699	ME	0.0422350172758982	BD	447	NA	2016
45	W04	deer_kill_end	0.961089946982486	ME	0.261732251329798	BD	447	NA	2016
46	W04	deer_kill_end:tfkill_days	0.0325525965426204	ME	0.0890156549918625	BD	447	NA	2016
47	W04	elk_kill_end	0.154508301390416	ME	0.168768870382312	BD	447	NA	2016
48	W04	elk_kill_end:tfkill_days	-0.163672781582573	ME	0.0539851872057592	BD	447	NA	2016
49	W04	log_park_dist_end	-0.295928952821473	ME	0.0394967464225447	BD	447	NA	2016
50	W04	log_park_dist_end:tfkill_days	0.0658868171176715	ME	0.0219558261073882	BD	447	NA	2016
51	W04	log_sl_	-0.0430883273959231	ME	0.0334259198002165	BD	447	NA	2016
52	W04	log_sl_:tfkill_days	0.00228596037502066	ME	0.00701673525749644	BD	447	NA	2016
53	W04	log_wolf_dist_end	-0.548720508896624	ME	0.0139695359762697	BD	447	NA	2016
54	W04	log_wolf_dist_end:tfkill_days	-0.00337128682843453	ME	0.00920652376923939	BD	447	NA	2016
55	W04	moose_kill_end	-0.262113287265897	ME	0.545397282232762	BD	447	NA	2016
56	W04	moose_kill_end:tfkill_days	-0.061052889182811	ME	0.0797203492887928	BD	447	NA	2016
57	W05	cos_ta_	0.0535266788395213	ME	0.122562919912276	GL	186	NA	2016
58	W05	cos_ta_:tfkill_days	-0.0343674983024645	ME	0.044957450927484	GL	186	NA	2016
59	W05	deer_kill_end	0.952606788004347	ME	0.258709242535861	GL	186	NA	2016
60	W05	deer_kill_end:tfkill_days	0.0326812636560485	ME	0.096408304036254	GL	186	NA	2016
61	W05	elk_kill_end	0.142168150136018	ME	0.167451624400948	GL	186	NA	2016
62	W05	elk_kill_end:tfkill_days	-0.164156810657484	ME	0.0550508448132917	GL	186	NA	2016
63	W05	log_park_dist_end	-0.298579308225448	ME	0.0406160266544054	GL	186	NA	2016
64	W05	log_park_dist_end:tfkill_days	0.0556569801358347	ME	0.0268185008847967	GL	186	NA	2016
65	W05	log_sl_	-0.0523095143360673	ME	0.0301635042905676	GL	186	NA	2016
66	W05	log_sl_:tfkill_days	-0.00674575400403857	ME	0.00983408235914885	GL	186	NA	2016
67	W05	log_wolf_dist_end	-0.548474929023508	ME	0.0140727790244128	GL	186	NA	2016
68	W05	log_wolf_dist_end:tfkill_days	-0.00386989286198715	ME	0.00918901044464832	GL	186	NA	2016
69	W05	moose_kill_end	-0.00776874965738986	ME	0.626393572376514	GL	186	NA	2016
70	W05	moose_kill_end:tfkill_days	-0.0499880499202705	ME	0.0803837661544298	GL	186	NA	2016
71	W06	cos_ta_	0.0918195366258534	ME	0.0708537257574232	WW	410	NA	2016
72	W06	cos_ta_:tfkill_days	0.000451308276418098	ME	0.0379607213617511	WW	410	NA	2016
73	W06	deer_kill_end	0.96309480851873	ME	0.232116725504845	WW	410	NA	2016
74	W06	deer_kill_end:tfkill_days	0.0277907703537841	ME	0.0805514011053945	WW	410	NA	2016
75	W06	elk_kill_end	0.166857833743715	ME	0.172009699216867	WW	410	NA	2016
76	W06	elk_kill_end:tfkill_days	-0.158803415600175	ME	0.0557027623521817	WW	410	NA	2016
77	W06	log_park_dist_end	-0.299425501457316	ME	0.0405095171340104	WW	410	NA	2016
78	W06	log_park_dist_end:tfkill_days	0.0539866040317765	ME	0.0265972580344129	WW	410	NA	2016
79	W06	log_sl_	-0.00915018115626148	ME	0.0702709076172554	WW	410	NA	2016
80	W06	log_sl_:tfkill_days	0.00327867104756803	ME	0.0103375841585855	WW	410	NA	2016
81	W06	log_wolf_dist_end	-0.547963500371148	ME	0.0144302252126078	WW	410	NA	2016
82	W06	log_wolf_dist_end:tfkill_days	-0.00356036223545117	ME	0.00911761250249492	WW	410	NA	2016
83	W06	moose_kill_end	0.87302167228076	ME	0.515316213907303	WW	410	NA	2016
84	W06	moose_kill_end:tfkill_days	0.0390687795651848	ME	0.136503155552661	WW	410	NA	2016
85	W07	cos_ta_	0.047782860769283	ME	0.141910447500245	BD	537	NA	2016
86	W07	cos_ta_:tfkill_days	-0.059686757309445	ME	0.0317269952098039	BD	537	NA	2016
87	W07	deer_kill_end	0.928773176373405	ME	0.269277943139893	BD	537	NA	2016
88	W07	deer_kill_end:tfkill_days	0.00342295637831472	ME	0.101594941357852	BD	537	NA	2016
89	W07	elk_kill_end	0.170784389716998	ME	0.176006831519398	BD	537	NA	2016
90	W07	elk_kill_end:tfkill_days	-0.130725190838196	ME	0.090888159660403	BD	537	NA	2016
91	W07	log_park_dist_end	-0.298026541810512	ME	0.0406057328751753	BD	537	NA	2016
92	W07	log_park_dist_end:tfkill_days	0.0608213742690335	ME	0.026915781314801	BD	537	NA	2016
93	W07	log_sl_	-0.063192862060016	ME	0.039168501288165	BD	537	NA	2016
94	W07	log_sl_:tfkill_days	-0.0132487532669515	ME	0.00849078376694893	BD	537	NA	2016
95	W07	log_wolf_dist_end	-0.549011161308254	ME	0.0139172209649736	BD	537	NA	2016
96	W07	log_wolf_dist_end:tfkill_days	-0.00427957101477754	ME	0.00912580119604039	BD	537	NA	2016
97	W07	moose_kill_end	0.0335670453970051	ME	0.677316203638027	BD	537	NA	2016
98	W07	moose_kill_end:tfkill_days	-0.0397553879767904	ME	0.0793973999895803	BD	537	NA	2016
99	W10	cos_ta_	-0.0495457681637367	ME	0.518403764370389	BD	682	NA	2016
100	W10	cos_ta_:tfkill_days	-0.0183599124431854	ME	0.057981217626048	BD	682	NA	2016
101	W10	deer_kill_end	1.07792172006396	ME	0.347477781489016	BD	682	NA	2016
102	W10	deer_kill_end:tfkill_days	0.137497538274724	ME	0.12968326582644	BD	682	NA	2016
103	W10	elk_kill_end	0.161217279426636	ME	0.17017062606573	BD	682	NA	2016
104	W10	elk_kill_end:tfkill_days	-0.149158637282967	ME	0.0618353992136793	BD	682	NA	2016
105	W10	log_park_dist_end	-0.271746257765898	ME	0.0558613094664771	BD	682	NA	2016
106	W10	log_park_dist_end:tfkill_days	0.0648768389314164	ME	0.0194207710607284	BD	682	NA	2016
107	W10	log_sl_	-0.0184213930090012	ME	0.0593915524327651	BD	682	NA	2016
108	W10	log_sl_:tfkill_days	0.00894952232629089	ME	0.00909311534546873	BD	682	NA	2016
109	W10	log_wolf_dist_end	-0.548265871363283	ME	0.014199514322733	BD	682	NA	2016
110	W10	log_wolf_dist_end:tfkill_days	-0.00198552813453032	ME	0.00957058727471161	BD	682	NA	2016
111	W10	moose_kill_end	-0.35867754060505	ME	0.504873792103739	BD	682	NA	2016
112	W10	moose_kill_end:tfkill_days	-0.0792015819489654	ME	0.0870068392646467	BD	682	NA	2016
113	W11	cos_ta_	0.0351671461275006	ME	0.190690868513288	GL	342	NA	2016
114	W11	cos_ta_:tfkill_days	-0.0369341285913841	ME	0.0331498452057721	GL	342	NA	2016
115	W11	deer_kill_end	1.00537319517785	ME	0.257956947688116	GL	342	NA	2016
116	W11	deer_kill_end:tfkill_days	0.0311738850932361	ME	0.0952278494982936	GL	342	NA	2016
117	W11	elk_kill_end	0.138316859025422	ME	0.166908070986088	GL	342	NA	2016
118	W11	elk_kill_end:tfkill_days	-0.169440959982263	ME	0.055933507911653	GL	342	NA	2016
119	W11	log_park_dist_end	-0.296074515850983	ME	0.0403794797306342	GL	342	NA	2016
120	W11	log_park_dist_end:tfkill_days	0.0633170932198829	ME	0.0269258892958501	GL	342	NA	2016
121	W11	log_sl_	-0.0559566992745268	ME	0.0273964385036916	GL	342	NA	2016
122	W11	log_sl_:tfkill_days	-0.0027854349048372	ME	0.00923394953337372	GL	342	NA	2016
123	W11	log_wolf_dist_end	-0.547852946831079	ME	0.0145659989805694	GL	342	NA	2016
124	W11	log_wolf_dist_end:tfkill_days	-0.00423507526073661	ME	0.00914900890343882	GL	342	NA	2016
125	W11	moose_kill_end	-0.329927081934435	ME	0.614134964829349	GL	342	NA	2016
126	W11	moose_kill_end:tfkill_days	-0.0506550434792582	ME	0.0794447051669787	GL	342	NA	2016
127	W12	cos_ta_	0.051310328186752	ME	0.13467617614487	WW	443	NA	2016
128	W12	cos_ta_:tfkill_days	-0.0145715675580216	ME	0.0273863636971995	WW	443	NA	2016
129	W12	deer_kill_end	0.931174999392029	ME	0.247028069917971	WW	443	NA	2016
130	W12	deer_kill_end:tfkill_days	-0.0653997140059664	ME	0.121249605472057	WW	443	NA	2016
131	W12	elk_kill_end	0.130639286118397	ME	0.166100377036077	WW	443	NA	2016
132	W12	elk_kill_end:tfkill_days	-0.165074764925137	ME	0.0542404642216181	WW	443	NA	2016
133	W12	log_park_dist_end	-0.297562928997064	ME	0.0404825079987878	WW	443	NA	2016
134	W12	log_park_dist_end:tfkill_days	0.057356230310663	ME	0.0265041607147326	WW	443	NA	2016
135	W12	log_sl_	-0.0122215290198143	ME	0.065518741777818	WW	443	NA	2016
136	W12	log_sl_:tfkill_days	0.00586308112481232	ME	0.0103725466643562	WW	443	NA	2016
137	W12	log_wolf_dist_end	-0.546569847461214	ME	0.0164426233769353	WW	443	NA	2016
138	W12	log_wolf_dist_end:tfkill_days	-0.00421490709434243	ME	0.00898361044268644	WW	443	NA	2016
139	W12	moose_kill_end	0.726013506692685	ME	0.441279570812325	WW	443	NA	2016
140	W12	moose_kill_end:tfkill_days	-0.0167070619654183	ME	0.0828562121649689	WW	443	NA	2016
141	W14	cos_ta_	0.0516474254249385	ME	0.135573196024051	AD	1079	NA	2017
142	W14	cos_ta_:tfkill_days	-0.00729128601239626	ME	0.021130425259346	AD	1079	NA	2017
143	W14	deer_kill_end	0.738665678288344	ME	0.37872934440093	AD	1079	NA	2017
144	W14	deer_kill_end:tfkill_days	0.0583419546673605	ME	0.0799993814959002	AD	1079	NA	2017
145	W14	elk_kill_end	0.134441970933492	ME	0.154052324679975	AD	1079	NA	2017
146	W14	elk_kill_end:tfkill_days	-0.138289803628881	ME	0.0675208940704564	AD	1079	NA	2017
147	W14	log_park_dist_end	-0.293297315028194	ME	0.0396063051037868	AD	1079	NA	2017
148	W14	log_park_dist_end:tfkill_days	0.0275917189775671	ME	0.02031500175882	AD	1079	NA	2017
149	W14	log_sl_	-0.0123589706979136	ME	0.0584725054027812	AD	1079	NA	2017
150	W14	log_sl_:tfkill_days	-0.0109046320255268	ME	0.00687515685375556	AD	1079	NA	2017
151	W14	log_wolf_dist_end	-0.548587445311482	ME	0.0140208300873736	AD	1079	NA	2017
152	W14	log_wolf_dist_end:tfkill_days	-0.00258345901200499	ME	0.00940451338184371	AD	1079	NA	2017
153	W14	moose_kill_end	0.0439364977209287	ME	0.380555873478224	AD	1079	NA	2017
154	W14	moose_kill_end:tfkill_days	-0.0363184035602249	ME	0.0683718089854226	AD	1079	NA	2017
155	W15	cos_ta_	0.0547859261539264	ME	0.113838140837841	BL	698	NA	2017
156	W15	cos_ta_:tfkill_days	-0.0510119904155232	ME	0.0263282849070622	BL	698	NA	2017
157	W15	deer_kill_end	1.00601213015412	ME	0.279092569640218	BL	698	NA	2017
158	W15	deer_kill_end:tfkill_days	0.0410404429428598	ME	0.0919758150598085	BL	698	NA	2017
159	W15	elk_kill_end	0.165442557373019	ME	0.170355596718118	BL	698	NA	2017
160	W15	elk_kill_end:tfkill_days	-0.159481575349309	ME	0.0537626104856985	BL	698	NA	2017
161	W15	log_park_dist_end	-0.292730478334889	ME	0.039721038197973	BL	698	NA	2017
162	W15	log_park_dist_end:tfkill_days	0.069775929319963	ME	0.020219843035806	BL	698	NA	2017
163	W15	log_sl_	-0.0381504757897835	ME	0.0384606205907071	BL	698	NA	2017
164	W15	log_sl_:tfkill_days	-0.0116179307450421	ME	0.00650835557864842	BL	698	NA	2017
165	W15	log_wolf_dist_end	-0.548774286725059	ME	0.0139333324255725	BL	698	NA	2017
166	W15	log_wolf_dist_end:tfkill_days	-0.00219685781154232	ME	0.00931962811405374	BL	698	NA	2017
167	W15	moose_kill_end	0.0210549644781752	ME	0.680180669949342	BL	698	NA	2017
168	W15	moose_kill_end:tfkill_days	-0.0458533355742528	ME	0.0790300640416501	BL	698	NA	2017
169	W17	cos_ta_	0.0233862809624259	ME	0.239006343590444	RC	382	NA	2017
170	W17	cos_ta_:tfkill_days	-0.0194590249203399	ME	0.0299798034557998	RC	382	NA	2017
171	W17	deer_kill_end	1.10520671800407	ME	0.344745052387063	RC	382	NA	2017
172	W17	deer_kill_end:tfkill_days	0.0693325075044498	ME	0.0940729794655533	RC	382	NA	2017
173	W17	elk_kill_end	0.194300756253073	ME	0.181138213658104	RC	382	NA	2017
174	W17	elk_kill_end:tfkill_days	-0.167751561101419	ME	0.0523322179422916	RC	382	NA	2017
175	W17	log_park_dist_end	-0.297672759324067	ME	0.0400297837096256	RC	382	NA	2017
176	W17	log_park_dist_end:tfkill_days	0.047159023644016	ME	0.0248699859443365	RC	382	NA	2017
177	W17	log_sl_	-0.0398196010372087	ME	0.0361744739298109	RC	382	NA	2017
178	W17	log_sl_:tfkill_days	-0.00657922354760499	ME	0.0072915876236972	RC	382	NA	2017
179	W17	log_wolf_dist_end	-0.548327234800037	ME	0.0141443265313945	RC	382	NA	2017
180	W17	log_wolf_dist_end:tfkill_days	-0.00184420866650497	ME	0.00963584949415067	RC	382	NA	2017
181	W17	moose_kill_end	0.982209324128506	ME	0.92499964607091	RC	382	NA	2017
182	W17	moose_kill_end:tfkill_days	-0.0192093272054177	ME	0.0905355578635595	RC	382	NA	2017
183	W18	cos_ta_	0.0540705769922376	ME	0.127370455776857	RC	406	NA	2017
184	W18	cos_ta_:tfkill_days	-0.00237496067544098	ME	0.02673723277091	RC	406	NA	2017
185	W18	deer_kill_end	1.11574861325726	ME	0.364557636638555	RC	406	NA	2017
186	W18	deer_kill_end:tfkill_days	0.126253705149551	ME	0.13114380290703	RC	406	NA	2017
187	W18	elk_kill_end	0.137609775888532	ME	0.161436173954926	RC	406	NA	2017
188	W18	elk_kill_end:tfkill_days	-0.150589850432511	ME	0.0590039089695538	RC	406	NA	2017
189	W18	log_park_dist_end	-0.299899365349399	ME	0.0400417801534894	RC	406	NA	2017
190	W18	log_park_dist_end:tfkill_days	0.0431490653166542	ME	0.0250384032251494	RC	406	NA	2017
191	W18	log_sl_	-0.0319862979316651	ME	0.0438937606331418	RC	406	NA	2017
192	W18	log_sl_:tfkill_days	-0.00754935061531002	ME	0.00719986966512893	RC	406	NA	2017
193	W18	log_wolf_dist_end	-0.548768004676232	ME	0.0139394302441139	RC	406	NA	2017
194	W18	log_wolf_dist_end:tfkill_days	-0.0028164130916552	ME	0.00929229964107228	RC	406	NA	2017
195	W18	moose_kill_end	0.627246853567753	ME	0.774204058521881	RC	406	NA	2017
196	W18	moose_kill_end:tfkill_days	-0.0140544331347701	ME	0.0943592670786626	RC	406	NA	2017
197	W19	cos_ta_	0.0286577080624002	ME	0.212409718645596	BT	454	NA	2017
198	W19	cos_ta_:tfkill_days	-0.0256395600935201	ME	0.0238954369452471	BT	454	NA	2017
199	W19	deer_kill_end	0.781595690827987	ME	0.401336655815945	BT	454	NA	2017
200	W19	deer_kill_end:tfkill_days	-0.0188034896044873	ME	0.0945579143258589	BT	454	NA	2017
201	W19	elk_kill_end	0.176025320643989	ME	0.172963420942949	BT	454	NA	2017
202	W19	elk_kill_end:tfkill_days	-0.116436394072456	ME	0.104075431738115	BT	454	NA	2017
203	W19	log_park_dist_end	-0.294959169729968	ME	0.0405523689489883	BT	454	NA	2017
204	W19	log_park_dist_end:tfkill_days	0.0643100156737217	ME	0.0255553627163065	BT	454	NA	2017
205	W19	log_sl_	-0.042502779724744	ME	0.0338670666668757	BT	454	NA	2017
206	W19	log_sl_:tfkill_days	6.76483778949029e-05	ME	0.00708118685269472	BT	454	NA	2017
207	W19	log_wolf_dist_end	-0.546994549842328	ME	0.0157316799237038	BT	454	NA	2017
208	W19	log_wolf_dist_end:tfkill_days	-0.00130850455933555	ME	0.00974863363197212	BT	454	NA	2017
209	W19	moose_kill_end	0.123137044230409	ME	0.499063563943209	BT	454	NA	2017
210	W19	moose_kill_end:tfkill_days	-0.0176665906394342	ME	0.0828594423572884	BT	454	NA	2017
211	W20	cos_ta_	0.0625124509316244	ME	0.0990187823066863	AD	359	NA	2017
212	W20	cos_ta_:tfkill_days	-0.0116953236323386	ME	0.0243830062220857	AD	359	NA	2017
213	W20	deer_kill_end	0.892126060592042	ME	0.260499906842033	AD	359	NA	2017
214	W20	deer_kill_end:tfkill_days	0.0336189122990135	ME	0.0768915302103938	AD	359	NA	2017
215	W20	elk_kill_end	0.152612377978448	ME	0.158785265056275	AD	359	NA	2017
216	W20	elk_kill_end:tfkill_days	-0.156691615440803	ME	0.0524346982936291	AD	359	NA	2017
217	W20	log_park_dist_end	-0.293720787454848	ME	0.0403653927859553	AD	359	NA	2017
218	W20	log_park_dist_end:tfkill_days	0.0554795373313124	ME	0.0205720574207318	AD	359	NA	2017
219	W20	log_sl_	-0.0301275164158349	ME	0.0458784181033046	AD	359	NA	2017
220	W20	log_sl_:tfkill_days	0.00390376766916151	ME	0.00770883154352531	AD	359	NA	2017
221	W20	log_wolf_dist_end	-0.548953820790864	ME	0.0139246878434128	AD	359	NA	2017
222	W20	log_wolf_dist_end:tfkill_days	-0.00345486228170665	ME	0.00922601114729894	AD	359	NA	2017
223	W20	moose_kill_end	-0.240129008238429	ME	0.425166649948088	AD	359	NA	2017
224	W20	moose_kill_end:tfkill_days	-0.0481989501946467	ME	0.068497763694526	AD	359	NA	2017
225	W22	cos_ta_	0.0481554983116964	ME	0.145348427514056	BT	284	NA	2017
226	W22	cos_ta_:tfkill_days	-0.0141147845470973	ME	0.0285364760656467	BT	284	NA	2017
227	W22	deer_kill_end	0.799784686752518	ME	0.364318941114967	BT	284	NA	2017
228	W22	deer_kill_end:tfkill_days	-0.0177458312861091	ME	0.110123401786857	BT	284	NA	2017
229	W22	elk_kill_end	0.109739107741814	ME	0.168138371174516	BT	284	NA	2017
230	W22	elk_kill_end:tfkill_days	-0.177756179701102	ME	0.0594064267979051	BT	284	NA	2017
231	W22	log_park_dist_end	-0.290534171763676	ME	0.0422452961160588	BT	284	NA	2017
232	W22	log_park_dist_end:tfkill_days	0.069095355301635	ME	0.0273711575244858	BT	284	NA	2017
233	W22	log_sl_	-0.0453015738323304	ME	0.0317560781067	BT	284	NA	2017
234	W22	log_sl_:tfkill_days	0.00112244431828482	ME	0.00889936229547163	BT	284	NA	2017
235	W22	log_wolf_dist_end	-0.548440554545908	ME	0.014083599294281	BT	284	NA	2017
236	W22	log_wolf_dist_end:tfkill_days	-0.00335288656612537	ME	0.00920309234790423	BT	284	NA	2017
237	W22	moose_kill_end	0.0211393410605916	ME	0.477827767224792	BT	284	NA	2017
238	W22	moose_kill_end:tfkill_days	-0.0197611276732782	ME	0.0866850966881891	BT	284	NA	2017
239	W24	cos_ta_	0.0253842988375506	ME	0.234591304990185	BL	474	NA	2017
240	W24	cos_ta_:tfkill_days	-0.0582812470959785	ME	0.0233908730221467	BL	474	NA	2017
241	W24	deer_kill_end	0.943840064365343	ME	0.261008372764955	BL	474	NA	2017
242	W24	deer_kill_end:tfkill_days	0.035278964237017	ME	0.0798833065878353	BL	474	NA	2017
243	W24	elk_kill_end	0.118584292383674	ME	0.167709876165344	BL	474	NA	2017
244	W24	elk_kill_end:tfkill_days	-0.168174212603717	ME	0.0512128756447662	BL	474	NA	2017
245	W24	log_park_dist_end	-0.283879930584166	ME	0.045335708182423	BL	474	NA	2017
246	W24	log_park_dist_end:tfkill_days	0.0775175613632563	ME	0.0199811168183692	BL	474	NA	2017
247	W24	log_sl_	-0.0532291871835933	ME	0.0295159250734661	BL	474	NA	2017
248	W24	log_sl_:tfkill_days	-0.00849452250530744	ME	0.00735749817120377	BL	474	NA	2017
249	W24	log_wolf_dist_end	-0.548450466336188	ME	0.0140669364509964	BL	474	NA	2017
250	W24	log_wolf_dist_end:tfkill_days	-0.00240274786476568	ME	0.00923132854454423	BL	474	NA	2017
251	W24	moose_kill_end	0.265182789316267	ME	0.706277214607377	BL	474	NA	2017
252	W24	moose_kill_end:tfkill_days	-0.0125375185992929	ME	0.095665222822243	BL	474	NA	2017
253	W25	cos_ta_	0.0318440252424511	ME	0.20320975045382	BL	522	NA	2017
254	W25	cos_ta_:tfkill_days	-0.0533753809031307	ME	0.024158988939727	BL	522	NA	2017
255	W25	deer_kill_end	0.941425187930054	ME	0.261728007928825	BL	522	NA	2017
256	W25	deer_kill_end:tfkill_days	0.0132656319403779	ME	0.0863909935151604	BL	522	NA	2017
257	W25	elk_kill_end	0.122819293472978	ME	0.165089133502232	BL	522	NA	2017
258	W25	elk_kill_end:tfkill_days	-0.174855932631976	ME	0.0538269171378818	BL	522	NA	2017
259	W25	log_park_dist_end	-0.297234394006174	ME	0.0390337625008101	BL	522	NA	2017
260	W25	log_park_dist_end:tfkill_days	0.0545885361074827	ME	0.0204155531891179	BL	522	NA	2017
261	W25	log_sl_	-0.0521819122190822	ME	0.0281148048987052	BL	522	NA	2017
262	W25	log_sl_:tfkill_days	-0.00568227003237521	ME	0.00730711536153672	BL	522	NA	2017
263	W25	log_wolf_dist_end	-0.547717558780635	ME	0.0146996287162099	BL	522	NA	2017
264	W25	log_wolf_dist_end:tfkill_days	-0.00176141284012101	ME	0.00951292255260514	BL	522	NA	2017
265	W25	moose_kill_end	-0.253667281629612	ME	0.717194017988437	BL	522	NA	2017
266	W25	moose_kill_end:tfkill_days	-0.0556345063953852	ME	0.081476927175179	BL	522	NA	2017
267	W26	cos_ta_	0.0799450893779897	ME	0.0693633436716631	BT	335	NA	2017
268	W26	cos_ta_:tfkill_days	-0.0173907182325324	ME	0.0316372689287933	BT	335	NA	2017
269	W26	deer_kill_end	0.865562770339859	ME	0.294821116180692	BT	335	NA	2017
270	W26	deer_kill_end:tfkill_days	0.000410361696855807	ME	0.0938909888536629	BT	335	NA	2017
271	W26	elk_kill_end	0.0781956689418874	ME	0.184621027724008	BT	335	NA	2017
272	W26	elk_kill_end:tfkill_days	-0.161074621477037	ME	0.0529001768831084	BT	335	NA	2017
273	W26	log_park_dist_end	-0.299308007540167	ME	0.0400276642846519	BT	335	NA	2017
274	W26	log_park_dist_end:tfkill_days	0.0481027245274295	ME	0.0261812018130326	BT	335	NA	2017
275	W26	log_sl_	-0.0195422447113289	ME	0.0566815833481274	BT	335	NA	2017
276	W26	log_sl_:tfkill_days	-0.00305345298615802	ME	0.00748527290066104	BT	335	NA	2017
277	W26	log_wolf_dist_end	-0.54770567680512	ME	0.0147239924137313	BT	335	NA	2017
278	W26	log_wolf_dist_end:tfkill_days	-0.00118519335144964	ME	0.00992138284146896	BT	335	NA	2017
279	W26	moose_kill_end	0.483322891987346	ME	0.513316279734675	BT	335	NA	2017
280	W26	moose_kill_end:tfkill_days	-0.0421925298340585	ME	0.0744457893809768	BT	335	NA	2017
281	W27	cos_ta_	0.0227567424604871	ME	0.239558695552861	AD	354	NA	2017
282	W27	cos_ta_:tfkill_days	0.0177648979322942	ME	0.0360112047021726	AD	354	NA	2017
283	W27	deer_kill_end	0.985582872852753	ME	0.228629258104235	AD	354	NA	2017
284	W27	deer_kill_end:tfkill_days	0.0504794982687258	ME	0.0816481483560967	AD	354	NA	2017
285	W27	elk_kill_end	0.155624171033722	ME	0.156915180027868	AD	354	NA	2017
286	W27	elk_kill_end:tfkill_days	-0.171295316382075	ME	0.0520066968189785	AD	354	NA	2017
287	W27	log_park_dist_end	-0.280500081101177	ME	0.0476074051897398	AD	354	NA	2017
288	W27	log_park_dist_end:tfkill_days	0.0669786836644849	ME	0.0248406547868881	AD	354	NA	2017
289	W27	log_sl_	-0.0240720916688898	ME	0.0505626538205093	AD	354	NA	2017
290	W27	log_sl_:tfkill_days	-0.00386459959689834	ME	0.00796623519696118	AD	354	NA	2017
291	W27	log_wolf_dist_end	-0.548735859687894	ME	0.0139687585924971	AD	354	NA	2017
292	W27	log_wolf_dist_end:tfkill_days	-0.00351149918984688	ME	0.00921929747978488	AD	354	NA	2017
293	W27	moose_kill_end	0.0205143465041379	ME	0.393143224060644	AD	354	NA	2017
294	W27	moose_kill_end:tfkill_days	-0.0207636549136402	ME	0.0792944357118329	AD	354	NA	2017
